# A Cellular Reference Resource for the Mouse Urinary Bladder

**DOI:** 10.1101/2021.09.20.461121

**Authors:** Dylan Baker, Iman M. Al-Naggar, Santhosh Sivajothi, William F. Flynn, Anahita Amiri, Diane Luo, Cara C. Hardy, George A. Kuchel, Phillip P. Smith, Paul Robson

**Author notes:** These authors contributed equally to this work (Dylan Baker, Iman M. Al-Naggar).

## Abstract

The urinary bladder functions as a reservoir to store and extrude liquid bodily waste. Significant debate exists as to this tissue’s cellular composition and genes associated with their functions. We use a repertoire of cell profiling tools to comprehensively define and spatial resolve cell types. We characterize spatially validated, basal-to-luminal gene expression dynamics within the urothelium, the cellular source of most bladder cancers. We define three distinct populations of fibroblasts that spatially organize from the sub-urothelial layer through to the detrusor muscle, clarifying knowledge around these controversial interstitial cells, and associate increased fibroblasts with aging. We overcome challenges of profiling the detrusor muscle, absence from earlier single cell studies, to report on its transcriptome with many novel and neuronal-like features presumably associated with neuromuscular junctions. Our approach provides a blueprint for tissue atlas construction and the data provides the foundation for future studies of bladder function in health and disease.
