## Supplementary material for "A Cellular Reference Resource for the Mouse Urinary Bladder": TableS1_Details_of_Datasets

### Sheet: Sheet1
Dataset	Dissociation Method	Age	Sex / Number	10X Chemistry Version	Cells/Spots	Median Genes Per Cell/Spot
Whole Bladder 1 (WB1)	Dissociation 1	22 month	3 M	V1	9086	1163			Initial Datasets
Whole Bladder 2 (WB2)	Dissociation 1	3 month	3 M	V1	6412	839			Additions for complete dataset
Whole Bladder 3 (WB3)	Dissociation 2	12 month	2 M / 2 F	V2	3023	2760
Whole Bladder 4 (WB4)	Dissociation 2	12 month	2 M / 2 F	V2	1022	3096
Whole Bladder 5 (WB5)	Dissociation 2	24 month	2 M/ 2 F	V2	3225	2539
Tabula Muris 10X (TM 10X)	Tabula Muris	10-15 weeks	4 M / 4 F	V2	2455	2840
Tabula Muris FACS (TM FACS)	Tabula Muris	10-15 weeks	4 M / 4 F		1638	605
Microwell	Microwel	6 – 10 weeks	2-4 M		1500	973
Detrusor Only (DSM Only)	Dissociation 3	15 month	3 F	V3	7285	2275
Nuclei	Nuclear Preparation	14 month	2 M / 2 F	V3	4170	1358
Whole Bladder Detrusor Enriched (DSM Enriched)	Dissociation 3	14 month	2 M / 2 F	V3	6244	2389
Visium Aged 1		22 month	2 M		1323	4453
Visium Aged 1		22 month	2 M		1184	4400
Visium Mature 1		14 month	2 M		939	4649
Visium Mature 1		14 month	2 M		1123	4321
IMC		14 month	1 M
