## Supplementary material for "A Cellular Reference Resource for the Mouse Urinary Bladder": TableS4_IMC_Panel

### Sheet: Sheet1
Antigen	Labeled Cell Type	Antibody Source+Clone/Cat. Number
PSCA	Luminal Urothelium	Thermofisher PA5-11463
M6a	Mesothelium	MBL D055-3
Upar	MHCII- Monocyte	R&D MAB531
Relm alpha	MHCII+ Monocyte	Abcam ab39626
XCR1	cDC1	Biolegend 148202
Krt15	Urothelium	Mybiosource MBS768430
CD34	Fibroblast	Thermofisher 14-0341-82
CD209a	cDC2	Biolegend 833001
Acta2	General Smooth Musce	Abcam [1A4] (ab7817)
F/480	Macrophage	Thermofisher BM8
Dlk1	Fibroblast Subtype	LS Bio LS-C746855-50
CD68	Genera Myeloid	Biolegend FA-11
Actg2	Detrusor Smooth Muscle	Abcam [2A3] (ab123034)
Aqp1	Endothelium	Millipore AB2219
Krt5	Basal Urothelium	Thermofisher 2C2
