## Supplementary material for "A Cellular Reference Resource for the Mouse Urinary Bladder": TableS6_Smooth_Muscle_Markers

	gene_name	AUROC	avg_diff	cluster	Cell Type
0	Actg2	0.967620205	2.744429	1	Detrusor
1	Mylk	0.958989861	1.6377823	1	Detrusor
2	Cnn1	0.936316375	1.8636515	1	Detrusor
3	Des	0.9315101	1.6845003	1	Detrusor
4	Csrp1	0.915789644	1.4485203	1	Detrusor
5	Myh11	0.908058092	1.5637143	1	Detrusor
6	Synm	0.899068877	1.9582288	1	Detrusor
7	Tpm2	0.897575201	1.1902239	1	Detrusor
8	Ckb	0.886951349	1.2696619	1	Detrusor
9	Lpp	0.84751248	1.2660586	1	Detrusor
10	Tnnt2	0.846538034	1.6417998	1	Detrusor
11	Igfbp2	0.844939606	1.9840039	1	Detrusor
12	Fn1	0.841630241	1.544287	1	Detrusor
13	Ppp1r12a	0.830613894	1.023042	1	Detrusor
14	Pdlim3	0.822684479	1.2542357	1	Detrusor
15	Flna	0.820278432	1.036253	1	Detrusor
16	Acta1	0.819848434	2.0009966	1	Detrusor
17	Synpo2	0.815356413	1.3110472	1	Detrusor
18	Nrp2	0.784270491	1.1932299	1	Detrusor
19	Pgm5	0.780594496	1.1445851	1	Detrusor
20	P2rx1	0.761198691	1.1229298	1	Detrusor
21	Plcb4	0.759177379	1.1442467	1	Detrusor
22	Flnc	0.754317435	1.005417	1	Detrusor
65	Crip1	0.929594744	1.7684034	2	Vascular Smooth Muscle
66	Bcam	0.915077412	1.2454877	2	Vascular Smooth Muscle
67	Mustn1	0.868399111	1.1544573	2	Vascular Smooth Muscle
68	Pln	0.862562645	1.289884	2	Vascular Smooth Muscle
69	Sncg	0.853379124	1.1139467	2	Vascular Smooth Muscle
70	Vim	0.847324891	1.2316037	2	Vascular Smooth Muscle
71	Ppp1r15a	0.830237605	1.2602899	2	Vascular Smooth Muscle
72	Sorbs2	0.823548714	1.0406458	2	Vascular Smooth Muscle
73	Klf2	0.81853186	1.3756471	2	Vascular Smooth Muscle
74	Rasd1	0.798078128	1.1948128	2	Vascular Smooth Muscle
75	Rrad	0.780614223	1.188423	2	Vascular Smooth Muscle
76	Gadd45b	0.776585526	1.0636641	2	Vascular Smooth Muscle
77	Nr4a2	0.756635941	1.0470836	2	Vascular Smooth Muscle
91	Ifitm1	0.910238051	1.882318	3	Pericytes
92	Cygb	0.87576851	1.3553672	3	Pericytes
93	Rgs5	0.872470478	1.6426392	3	Pericytes
94	Ifitm3	0.868351453	1.1988951	3	Pericytes
95	4-Sep	0.849267104	1.1420473	3	Pericytes
96	Ebf1	0.839598875	1.1874561	3	Pericytes
97	Kcnj8	0.837975633	1.4724257	3	Pericytes
98	Cfh	0.837310216	1.2618669	3	Pericytes
99	Sparc	0.836995314	1.0911915	3	Pericytes
100	Ndufa4l2	0.810701968	1.0236031	3	Pericytes
101	Phlda1	0.809177132	1.3643059	3	Pericytes
102	Zeb2	0.801721649	1.0046579	3	Pericytes
103	Ccl11	0.795360825	1.0431268	3	Pericytes
104	Colec11	0.782455483	1.0931439	3	Pericytes
105	Rgs16	0.778809747	1.4204943	3	Pericytes
106	Fabp4	0.778258669	1.3500965	3	Pericytes
107	Gm13889	0.767493908	1.0865593	3	Pericytes
108	Timp3	0.762875351	1.086891	3	Pericytes
				General Muscle Markers
	gene_name	AUROC	avg_diff	cluster
790	Acta2	0.950496948	2.6625	7
791	Tagln	0.939918598	2.5070448	7
792	Tpm2	0.926527576	2.2101898	7
793	Myl9	0.923507037	2.0333033	7
794	Tpm1	0.920384544	1.7858713	7
795	Cald1	0.914459257	1.6687316	7
796	Myh11	0.912560038	2.3890984	7
797	Mylk	0.907696111	2.0439327	7
798	Des	0.898409929	2.0979662	7
799	Myl6	0.892561846	1.6882821	7
800	Flna	0.875594796	1.6102815	7
801	Ckb	0.871360573	1.6120473	7
802	Lmod1	0.867523628	1.3840069	7
803	Ppp1r12a	0.862842381	1.4296777	7
804	Cnn1	0.837403253	1.8922586	7
805	Csrp1	0.828880996	1.5465947	7
806	Actb	0.825585365	0.8650379	7
807	Sparcl1	0.824112635	1.0706583	7
808	Dstn	0.82358363	1.476975	7
809	Tinagl1	0.819957719	0.9807469	7
810	Actn1	0.813387958	1.1562015	7
811	Actg2	0.807363809	2.1817584	7
812	Lpp	0.804047137	1.322847	7
813	Synpo2	0.795717031	1.1997566	7
814	Tns1	0.793726112	1.04079	7
815	Itgb1	0.793200788	0.9407975	7
816	Itga1	0.791823966	1.0183061	7
817	Filip1l	0.790661529	1.1167504	7
818	Pdlim3	0.787137921	1.0741768	7
819	Cpe	0.784488888	0.9639519	7
820	Pcp4l1	0.781289926	1.0537962	7
821	Synm	0.777256607	1.5427612	7
822	Fermt2	0.771839036	0.77067876	7
823	Mrvi1	0.771006619	0.7500212	7
824	Rbpms	0.764157648	0.73384166	7
825	Cav1	0.762045495	0.7506926	7
826	Smtn	0.761624427	0.9511399	7
827	Gm13889	0.758940802	1.387207	7
828	Id4	0.75825942	1.1071535	7
829	Ppp1r12b	0.75631445	0.81737196	7
830	Pde5a	0.754665318	0.82178724	7
831	Mustn1	0.753486302	1.1919025	7
832	Nexn	0.752090823	0.74552536	7
833	Fbxl22	0.748822238	0.91789454	7
834	mt-Nd2	0.745207554	0.8035233	7
835	Pbxip1	0.745021831	0.7455715	7
836	Rasl11a	0.744947013	1.4216549	7
837	Tln1	0.744248811	0.7782989	7
838	Atp2a2	0.743675749	0.8825656	7
839	Palld	0.741665974	0.84922117	7
840	Col4a1	0.740806861	0.79616654	7
841	Atp2b4	0.739852546	0.8044056	7
842	Fam129a	0.739069574	0.8234806	7
843	Cox6c	0.732891073	0.73259497	7
844	Ppp1r14a	0.72917203	0.7748765	7
845	Timp3	0.728597981	0.79480714	7
846	P2rx1	0.718111659	0.9307723	7
847	Rrad	0.712725171	1.309804	7
848	Hspb1	0.708633401	0.7834784	7
849	Sncg	0.707486043	1.0489491	7
850	Pgm5	0.703007023	0.77699286	7
851	Sorbs2	0.702950224	0.8061726	7
