## Supplementary material for "A Cellular Reference Resource for the Mouse Urinary Bladder": TableS8_Marker_Genes_&_Cell_Ontology

### Sheet: Sheet1
Major Cell Group	Subcluster	Example Marker Genes	Cell Ontology
Urothelium	Basal Urothelium	Krt5, Hbegf, Bcam	bladder urothelial cell
Urothelium	Luminal Urothelium	Psca, Upk2, Upk3a	bladder urothelial cell
Fibroblast	Car3+ Suburothelial Fibroblast	Car3, Cxcl14, Gas6	fibroblast
Fibroblast	Npy1r+ Lamina Propria Fibroblast	Npy1r, Pi16, Fbln1	fibroblast
Fibroblast	Penk+ Detrusor Fibroblast	Penk, Dpt, Dlk1	fibroblast
Smooth Muscle	Pericyte	Rgs5, Colec11, Ifitm3	smooth muscle cell of bladder
Smooth Muscle	Vascular Smooth Muscle	Pln, Crip1, Mustn1	smooth muscle cell of bladder
Smooth Muscle	Detrusor Smooth Muscle	Actg2, Tnnt2, Mylk	smooth muscle cell of bladder
Schwann Cell	Myelinating Schwann Cell	Igfbp6, Mpz, Pllp	myelinating Schwann cell
Schwann Cell	Perisynaptic Schwann Cell	Scn7a, Prnp, Apoe	terminal Schwann cell
Endothelium		Pecam1, Aqp1, Esam	bladder microvascular endothelial cell
Mesothelium		Msln, Gpm6a, Upk3b	mesothelium
Immune Cell	B Cell	Cd79a, Mzb1, Ms4a1	B Cell, CD19-positive
Immune Cell	CD4+ T Cell	Cd4, Cd3g, Cxcr6	mature T cell
Immune Cell	CD8+ T Cell	Cd8a, Nkg7, Cd3g	mature T cell
Immune Cell	MHCII+ Monocyte	Retnla, Ccl6, Ccl9
Immune Cell	MHCII- Monocyte	Plac8, Plaur, Chil3
Immune Cell	Macrophage Lamina Propria	Adgre1, Ccl3, Ccl4
Immune Cell	Macrophage Muscle 1	Adgre1, Clec10a, Fcgr1
Immune Cell	Macrophage Muscle 2	Adgre1, Clec10a, Retnla
Immune Cell	Mature DC	Ccr7, Fscn1, Relb	mature conventional dendritic cell
Immune Cell	NK Cell	Klrb1c, Gzma, Nkg7	natural killer cell
Immune Cell	Plasma Cell	Jchain, Mzb1, Xbp1	plasmablast
Immune Cell	cDC1	Irf8, Xcr1, Cst3	conventional dendritic cell
Immune Cell	cDC2	Cd209a, Napsa, Cd74	conventional dendritic cell
